# Ribociclib as a Potential Multi-Target Inhibitor of Pro-Inflammatory Cytokines: An In Silico Investigation

**DOI:** 10.64898/2026.02.04.703909

**Authors:** Rabita Rahman Era, Akid Ornob

## Abstract

Ribociclib, a selective cyclin-dependent kinase (CDK) 4/6 inhibitor, is approved as a first-line therapy for HR-positive/HER2-negative advanced breast cancer. Emerging evidence suggests that Ribociclib may exert immunomodulatory effects. However, its role in cytokine regulation remains largely unexplored. This study presents a comprehensive in silico investigation of Ribociclib’s interactions with eight key pro-inflammatory cytokines—IL-6, TNF-α, IL-17A, IL-17F, IL-17A/F, IL-1β, MCP-1, and IFN-γ. Computational assessments included molecular docking, molecular dynamics (MD) simulations, MM-GBSA binding free energy calculations, principal component analysis (PCA), and dynamic cross-correlation matrix (DCCM) analyses. Molecular docking and MD simulations indicated strong and stable complex formation with TNF-α, IL-6, MCP-1, IL-1β, and IL-17A/F. MM-GBSA results further showed that Ribociclib formed the most stable complexes with IL-17A/F (ΔG_bind_ = −25.94 kcal/mol) and MCP-1 (ΔG_bind_ = −25.88 kcal/mol), comparable to binding with the CDK-6 (ΔG_bind_ = −36.23 kcal/mol) control protein. PCA and DCCM analyses further supported the stabilizing influence of Ribociclib on these cytokine conformations. Moderate interactions were observed with TNF-α, IL-6, and IFN-γ. Collectively, these findings suggest that Ribociclib may function as a multi-target inhibitor capable of modulating diverse inflammatory pathways, providing a computational foundation for its repurposing as a cost-effective anti-inflammatory therapeutic candidate.
