## Supplementary Figures and Supplementary Tables S1 and S2 for "Ribociclib as a Potential Multi-Target Inhibitor of Pro-Inflammatory Cytokines: An In Silico Investigation": Table S1.xlsx

### Sheet: Sheet1
Protein	Chain	Amino Acid	Bonds	Residues	Complex	Apo
IFN-γ (1HIG)	A	TYR4	Vander Waals	4	0.4517	0.4053
		VAL5		5	0.4581	0.4701
		ALA8	Conventional Hydrogen Bond/Pi-Sigma	8	0.3986	0.3806
		GLU9		9	0.4603	0.4924
		LEU11	Vander Waals	11	0.4111	0.4435
		LYS12	Pi Cation	12	0.396	0.4399
		ALA17	Pi Alkyl	17	0.402	0.4565
		HIS19		19	0.5431	0.7494
		VAL22	Vander Waals	22	0.5149	0.6598
		ALA23	Vander Waals	23	0.4422	0.4867
		ASP24		24	0.4353	0.4259
		ASN25		25	0.4223	0.4572
		GLY26		26	0.4328	0.395
		THR27		27	0.391	0.3047
		LEU28		28	0.3721	0.2815
		PHE29		29	0.3788	0.2657
		LEU30		30	0.4245	0.2919
		LEU33		33	0.4846	0.3806
		GLU39		39	0.6521	0.5447
		ARG42		42	0.497	0.4325
		LYS43		43	0.491	0.4363
		GLN46		46	0.3519	0.3083
		ILE49		49	0.2468	0.259
		VAL50		50	0.2598	0.2797
		PHE52		52	0.2444	0.3099
		TYR53	Pi-Pi Stacked	53	0.229	0.2831
		LYS55		55	0.3334	0.438
		LEU56		56	0.3156	0.3983
		PHE57	Vander Waals	57	0.362	0.4482
		ASN59		59	0.4716	0.5999
		ILE73	Pi Alkyl	73	0.3839	0.2971
		ASP76		76	0.383	0.2833
		MET77	Vander Waals	77	0.3594	0.2693
		LYS80		80	0.4003	0.3283
		PHE81		81	0.3993	0.3267
		ARG129	Vander Waals	129	0.2583	0.3229
		LYS130		130	0.2862	0.3518
		ARG131	Conventional Hydrogen Bond	131	0.3233	0.3525
		SER132		132	0.4155	0.3438
		GLN133		133	0.5268	0.3953
		PHE136		136	0.5878	0.4804
	B	PHE15		15	0.532	0.3342
		ASN59		59	0.4741	0.3169
		PHE60		60	0.44	0.3003
		LYS61		61	0.4701	0.343
		ASP62		62	0.6116	0.4433
		ASP63		63	0.5963	0.4441
		GLN64		64	0.5993	0.5017
MCP1 (1DOK)	A	TYR14		14	0.0735	0.0761
		ASN15		15	0.0822	0.0836
		PHE16		16	0.0624	0.0686
		THR17	Conventional Hydrogen Bond	17	0.1024	0.0762
		ASN18	Vander Waals	18	0.1082	0.1337
		ARG19	Unfavourable Donor-Donor	19	0.1212	0.1228
		LYS20		20	0.1032	0.1103
		ILE21	Pi Alkyl/Alkyl	21	0.0938	0.1048
		SER22		22	0.1139	0.1222
		GLN24		24	0.1296	0.1386
		ARG25	Conventional Hydrogen Bond	25	0.1157	0.1218
		ILE52	Vander Waals	52	0.0659	0.0675
		ASP55		55	0.0853	0.0629
		GLN58		58	0.09097	0.0971
		TRP60		60	0.1108	0.097
	B	MET1	Conventional Hydrogen Bond	1	0.3501	0.3519
		GLN2		2	0.4195	0.3032
		PRO3	Pi Alkyl/Alkyl	3	0.4144	0.2398
		ASP4	Pi-Anion/Cation	4	0.3265	0.1877
		ILE6	Pi Alkyl/Alkyl	6	0.1013	0.1089
		ASN7	Vander Waals	7	0.0769	0.0796
IL-6 (1ALU)	A	GLU57		57	0.1604	0.2713
		ALA58		58	0.1869	0.2531
		LEU59		59	0.1351	0.3045
		ALA60		60	0.1736	0.2747
		GLU61		61	0.1832	0.284
		LEU64		64	0.0808	0.1026
		ASN65		65	0.1024	0.107
		LEU66		66	0.0587	0.0637
		PRO67		67	0.0567	0.0621
		LYS68		68	0.065	0.0716
		MET69		69	0.0654	0.0771
		ALA70		70	0.0891	0.1051
		LYS72		72	0.1108	0.1331
		ASP73		73	0.0772	0.098
		LYS88		88	0.0497	0.0557
		THR91		91	0.046	0.053
		LEU 94	Conventional Hydrogen Bond	94	0.0433	0.0512
		GLU97	Pi-Anion/Cation	97	0.0502	0.0556
		VAL98	Vander Waals	98	0.0499	0.0582
		TYR99		99	0.0424	0.0552
		GLU 101	Pi-Anion/Cation	101	0.046	0.0552
		GLN 118	Vander Waals	118	0.0511	0.0683
		MET 119	Vander Waals	119	0.055	0.0708
		LYS 122	Pi-Anion/Cation	122	0.0536	0.0597
		THR 140	Vander Waals	140	0.11	0.1529
		PRO141	Pi-Alkyl	141	0.0999	0.1251
		ASP142		142	0.104	0.1149
		THR145		145	0.0897	0.1044
		ASN146	Conventional Hydrogen Bond/Unfavourable Donor-Donor	146	0.0673	0.0788
		LEU149		149	0.0636	0.0798
IL-17A (4HR9)	A	ILE18		18	0.0971	0.1487
		THR23	Vander Waals	23	0.3105	0.2212
		ASN26	Carbon Hydrogen	26	0.3171	0.1834
		PRO27	Vander Waals	27	0.2949	0.1687
		LYS28		28	0.2102	0.1399
		SER30	unfavorable Acceptor-Acceptor	30	0.1642	0.1161
		SER31	Vander Waals	31	0.1217	0.1124
		TYR33		33	0.1087	0.0976
		TYR34		34	0.0857	0.0756
		LEU43	Pi Alkyl/Alkyl	43	0.0968	0.0808
		TYR52		52	0.0626	0.0684
		PRO53		53	0.0796	0.0815
		SER54		54	0.0743	0.0786
		VAL55		55	0.0753	0.0783
		ILE56	Vander Waals	56	0.0676	0.0763
		TRP57	Pi Alkyl/Alkyl	57	0.0791	0.0753
		ILE86	Vander Waals	86	0.0695	0.062
		VAL107	Vander Waals	107	0.0563	0.0621
		SER108		108	0.0559	0.0499
		VAL109	Vander Waals	109	0.0656	0.051
	B	GLN83		83	0.0617	0.0762
		GLN84	Carbon Hydrogen	84	0.0582	0.075
		GLU85	Conventional Hydrogen Bond	85	0.0639	0.0783
		ILE86	Vander Waals	86	0.0647	0.0726
		LEU87		87	0.0626	0.0653
		LEU102		102	0.0569	0.0646
		LYS104	Pi-Cation	104	0.0639	0.0762
		LEU106		106	0.0592	0.0746
IL-1β (9ILB)	A	SER21		21	0.1214	0.098
		GLY22		22	0.1649	0.1218
		PRO23		23	0.1659	0.1333
		TYR24		24	0.1325	0.1051
		GLU25	Vander Waals	25	0.086	0.0866
		LYS74	Vander Waals	74	0.0974	0.1111
		ASP75		75	0.1415	0.159
		LYS77	Conventional Hydrogen Bond	77	0.088	0.0987
		PRO78	Vander Waals	78	0.0565	0.0688
		THR79	Vander Waals	79	0.0556	0.0631
		LEU80	Carbon Hydrogen Bond	80	0.0512	0.0551
		GLN81		81	0.0618	0.0671
		LEU82		82	0.0559	0.052
		TRP120	Vander Waals	120	0.0403	0.0503
		SER125		125	0.07	0.0808
		MET130		130	0.1019	0.1104
		PRO131	Vander Waals	131	0.0771	0.0682
		VAL132	Vander Waals	132	0.057	0.0596
		PHE133	Pi-Pi T-shaped	133	0.0531	0.0523
		LEU134	Conventional Hydrogen Bond	134	0.0479	0.0485
		GLY135	Vander Waals	135	0.0538	0.0641
		GLY136		136	0.0733	0.0796
		THR137		137	0.1601	0.124
		ASP142		142	0.0789	0.0882
IL-17F (6HGO)	A	GLU40		40	0.1223	0.1134
		ARG43		43	0.1679	0.155
		VAL44	Pi Alkyl/Alkyl	44	0.218	0.1226
		MET46	Vander Waals	46	0.1906	0.129
		ASN49	Vander Waals	49	0.1034	0.086
		ILE50	Vander Waals	50	0.0766	0.0677
		GLU51	Vander Waals	51	0.0823	0.0674
		TYR60	Pi Pi stacked	60	0.0826	0.0788
		TRP64		64	0.1252	0.0888
		TYR69		69	0.0825	0.0735
		PRO70	Pi Alkyl/Alkyl	70	0.0947	0.0781
		SER71		71	0.1002	0.0822
		GLU72	Vander Waals	72	0.1029	0.0798
		VAL73	Vander Waals	73	0.08	0.0758
		VAL74	Pi Sigma	74	0.0769	0.0773
		THR103		103	0.0628	0.071
		LEU104		104	0.0572	0.0629
		VAL105		105	0.0585	0.0606
		VAL124	Vander Waals	124	0.0557	0.0639
		VAL126	Vander Waals	126	0.0544	0.0573
	B	HIS14		14	0.3962	0.3523
		ILE99		99	0.0556	0.0568
		GLN100		100	0.0671	0.0624
		GLN101	Conventional Hydrogen Bond	101	0.0795	0.0732
		GLU102	Carbon Hydrogen Bond/Pi-Donor Hydrogen Bond	102	0.0667	0.0658
		THR103		103	0.0639	0.069
		LEU104		104	0.0587	0.0613
		LYS121	Vander Waals	121	0.0617	0.063
Tnf-α (2AZ5)	A	GLY59	Vander Waals	59	0.0853	0.1115
		CYS60	Pi Sulfer	60	0.085	0.1102
		SER90	Vander Waals	90	0.1065	0.0863
		PRO91	Vander Waals	91	0.1137	0.0944
		CYS92	Vander Waals	92	0.1274	0.1287
		GLN93	Vander Waals	93	0.1258	0.1267
		ARG94	Vander Waals	94	0.1862	0.1271
		GLU95		95	0.1323	0.1361
		THR96	Conventional Hydrogen Bond	96	0.1194	0.1466
		PRO97	Pi Alkyl/Alkyl	97	0.1887	0.2044
		ALA100	Pi Alkyl/Alkyl	100	0.2385	0.2626
		GLU101	Vander Waals	101	0.2163	0.223
		ALA102		102	0.1301	0.1312
		LYS103	Pi Alkyl/Alkyl	103	0.1154	0.1156
		PRO104	Carbon Hydrogen	104	0.0924	0.105
		TRP105	Vander Waals	105	0.0751	0.0855
		GLU107	Vander Waals	107	0.0623	0.068
	B	CYS60		60	0.1145	0.1195
		HIS64		64	0.1311	0.1327
		LYS89	Vander Waals	89	0.0606	0.0689
		SER90	Conventional Hydrogen Bond	90	0.068	0.0918
		PRO91	Conventional Hydrogen Bond	91	0.0952	0.1049
		CYS92	Vander Waals	92	0.0885	0.1007
		GLN93	Vander Waals	93	0.1216	0.1315
		ARG94	Vander Waals	94	0.1194	0.1288
		GLU95		95	0.2205	0.1361
		PRO97		97	0.1854	0.1487
		ALA100		100	0.2003	0.2032
		LYS103		103	0.2295	0.135
		PRO104		104	0.1952	0.1242
		TRP105		105	0.1379	0.1004
		TYR106		106	0.1222	0.0867
		GLU107	Pi-Anion	107	0.1003	0.0849
IL17A/F (5N92)	A	ASN30		30	0.1586	0.1453
		THR33		33	0.2605	0.2051
		ASN34		34	0.2805	0.2515
		ASN36	Vander Waals	36	0.2146	0.3097
		PRO37		37	0.238	0.2883
		SER40	Vander Waals	40	0.1945	0.2748
		SER41	Conventional Hydrogen Bond/Pi-Donor Hydrogen Bond	41	0.1319	0.1764
		ASP42	Vander Waals	42	0.0991	0.1578
		TYR43	Vander Waals	43	0.0824	0.0985
		TYR44	Vander Waals	44	0.0835	0.091
		TRP51	Vander Waals	51	0.0719	0.0754
		LEU53	Pi Alkyl/Alkyl	53	0.1129	0.1019
		ARG55		55	0.114	0.1211
		GLU57		57	0.1299	0.1329
		TYR62		62	0.0816	0.1104
		PRO63	Pi Alkyl/Alkyl	63	0.0902	0.1127
		SER64		64	0.0947	0.1219
		VAL65	Conventional Hydrogen Bond/Pi-Donor Hydrogen Bond	65	0.0961	0.1207
		ILE66	Pi Alkyl/Alkyl	66	0.0903	0.1123
		TRP67	Conventional Hydrogen Bond/Pi-Donor Hydrogen Bond	67	0.0989	0.1031
		ALA69		69	0.0834	0.081
		ILE96		96	0.0677	0.0909
		VAL117	Vander Waals	117	0.0738	0.0995
		SER118		118	0.071	0.0891
		VAL119	Carbon Hydrogen	119	0.0701	0.0841
		GLY120		120	0.0622	0.0691
	B	GLN100		100	0.0765	0.0836
		GLN101	Conventional Hydrogen Bond/Pi-Donor Hydrogen Bond	101	0.0841	0.0887
		GLU102	Vander Waals	102	0.0816	0.106
		LYS121	Vander Waals	121	0.0812	0.1162
CDK6 (5L2T)	A	ILE19	Carbon Hydrogen Bond	19	0.1098	0.1028
		GLY20	van der Waals	20	0.128	0.1462
		GLU21		21	0.1277	0.1644
		GLY22		22	0.1311	0.131
		TYR24		24	0.1436	0.1521
		GLY25		25	0.1522	0.1206
		VAL27	Pi-Alkyl/Alkyl	27	0.0847	0.0734
		ALA41	Pi-Alkyl/Alkyl	41	0.0647	0.0619
		LYS43	Pi-Alkyl/Alkyl	43	0.0745	0.0589
		VAL77	Pi-Alkyl/Alkyl	77	0.0527	0.0567
		PHE98	Pi-Sigma	98	0.0583	0.0592
		GLU99	van der Waals	99	0.0641	0.0693
		HIS100	van der Waals	100	0.0651	0.0722
		VAL101	Conventional Hydrogen Bond	101	0.063	0.0703
		ASP102	van der Waals	102	0.0748	0.0934
		GLN103	Amide-Pi stacked	103	0.0568	0.0722
		ASP104	van der Waals	104	0.0527	0.0639
		THR107	van der Waals	107	0.0632	0.0787
		ASP145		145	0.0574	0.0558
		LYS147		147	0.0525	0.0485
		GLN149	van der Waals	149	0.058	0.0605
		ASN150	van der Waals	150	0.0548	0.0551
		LEU152	Pi-Sigma	152	0.0467	0.0526
		ALA162	Pi-Alkyl/Alkyl	162	0.0535	0.0586
		ASP163	Conventional Hydrogen Bond	163	0.0623	0.061
		LEU166	van der Waals	166	0.0911	0.1066
		TYR170		170	0.1165	0.1231
