## Supplementary Figures and Supplementary Tables S1 and S2 for "Ribociclib as a Potential Multi-Target Inhibitor of Pro-Inflammatory Cytokines: An In Silico Investigation": Table S2.xlsx

### Sheet: Sheet1
Protein Complex with Ribociclib	Frames	Energy Terms (kcal/mol)
		Van Der Waals (VDWAALS)	Electrostatic Energy (EEL)	Polar Solvation Energy (EGB )	Non-polar Polvation Energy (ESURF)	Gas-phase Energy (GGAS)	Solvation Energy (GSOLV)	Total Binding Energy
IFN-γ (1HIG)	Average	-45.54	-2.71	29.56	-5.67	-48.25	23.89	-24.36
	Standard Deviation	3.33	5.73	4.79	0.31	6.19	4.68	3.11
	Standard Error Mean	0.05	0.08	0.07	0	0.09	0.07	0.04
MCP-1(1DOK)	Average	-30.68	-27.05	35.09	-3.24	-57.72	31.84	-25.88
	Standard Deviation	2.81	6.24	5.36	0.3	7.08	5.27	2.94
	Standard Error Mean	0.04	0.09	0.08	0	0.1	0.07	0.04
IL-6 (1ALU)	Average	-19.33	-6.94	19.23	-2.23	-26.27	17	-9.27
	Standard Deviation	2.82	8.49	8.05	0.38	9.6	7.85	2.62
	Standard Error Mean	0.04	0.12	0.11	0.01	0.14	0.11	0.04
IL-17A (4HR9)	Average	-29.8	-21.57	39.52	-2.97	-51.37	36.56	-14.81
	Standard Deviation	2.52	4.66	4.27	0.35	5.57	4.26	2.96
	Standard Error Mean	0.04	0.07	0.06	0	0.08	0.06	0.04
IL-1β (9ILB)	Average	-31.52	-21.58	41.59	-3.87	-53.1	37.72	-15.38
	Standard Deviation	2.74	11.68	10.53	0.31	11.8	10.36	3.3
	Standard Error Mean	0.04	0.17	0.15	0	0.17	0.15	0.05
IL-17F (6HGO)	Average	-26.65	-40.99	54.83	-3.16	-67.64	51.67	-15.98
	Standard Deviation	5.88	15.62	14.87	0.73	18.86	14.42	6.23
	Standard Error Mean	0.08	0.22	0.21	0.01	0.27	0.2	0.09
TNF-α (2AZ5)	Average	-36.73	-28.16	51.16	-4.2	-64.89	46.96	-17.93
	Standard Deviation	4.35	10.21	9.08	0.49	12.49	8.78	5.14
	Standard Error Mean	0.06	0.14	0.13	0.01	0.18	0.12	0.07
IL-17A/F(5N92)	Average	-34.43	-39.8	51.91	-3.61	-74.23	48.3	-25.94
	Standard Deviation	4.47	11.8	9.8	0.38	15.14	9.48	6.24
	Standard Error Mean	0.06	0.17	0.14	0.01	0.21	0.13	0.09
CDK-6 (5L2T)	Average	-48.95	-33.25	51.67	-5.71	-82.19	45.97	-36.23
	Standard Deviation	4.23	6.39	5.36	0.41	8.18	5.1	4.34
	Standard Error Mean	0.06	0.09	0.08	0.01	0.12	0.07	0.06
